# A unified framework for quantitative splicing and transcript prediction

**DOI:** 10.64898/2026.10.08.757673

**Authors:** Kishore Jaganathan, Jianbin Chen, Xin Liu, Yan Zhang, Yujin Kim, Abhimanyu Banerjee, Petko P. Fiziev, Naomi Wilcox, Ibrahim I. Taskiran, Yichao Cai, Emilie M. Wigdor, Guo-Liang Chew, Grace Png, Jeremy F. McRae, Aniketh Janardhan Reddy, Kuan-Hao Chao, Rami Mehio, Stephan J. Sanders, Kyle Kai-How Farh

## Abstract

RNA splicing is frequently disrupted by genetic variation, contributing to a wide range of human diseases. Identifying the variants responsible for altered splicing is therefore crucial but has long been challenging. Deep learning models that predict splicing from genomic sequence have substantially advanced their detection, but accurately resolving their quantitative effects on splicing and the resulting transcripts remains an unmet need. Here we introduce SpliceAI2, a deep learning model trained end-to-end on splice site, splice junction, and transcript usage across multiple mammalian species. SpliceAI2 reconstructs complete transcripts directly from genomic sequence and considerably improves identification of splice-altering variants and quantification of their effects in diverse benchmarks spanning cryptic splicing, splicing quantitative trait loci, and massively parallel reporter assays. Human population datasets provide independent validation of these predicted functional effects through evidence of natural selection and associated changes in plasma protein abundance. Application to a rare disease cohort reveals that predicted splice-altering variants are highly enriched in disease-associated genes and account for 15% of the excess genetic burden, with approximately half residing in deep intronic regions likely missed by exome sequencing. Together, these findings establish SpliceAI2 as a major step forward in interpreting splice-altering variants across the human genome.
