## Supplementary Table 1 for "A unified framework for quantitative splicing and transcript prediction"

Species	Common_name	Reference_genome_assembly	Data_source	Number_of_samples	Number_of_junctions
Homo_sapiens	Human	GRCh38	recount3 (GTEx, TCGA, CCLE and other SRA-derived projects)	127431	28526491
Mus_musculus	Mouse	GRCm38	recount3 (SRA-derived bulk RNA-seq projects)	62920	4493873
Pan_troglodytes	Chimpanzee	NHGRI_mPanTro3-v2.0	NCBI SRA (STAR 1-pass)	1890	2337029
Papio_anubis	Olive baboon	Panubis1.0	NCBI SRA (STAR 1-pass)	2209	2087254
Macaca_fascicularis	Crab-eating macaque	T2T-MFA8v1.1	NCBI SRA (STAR 1-pass)	5469	3814757
Macaca_mulatta	Rhesus macaque	Mmul_10	NCBI SRA (STAR 1-pass)	12588	4273099
Bos_taurus	Cattle	ARS-UCD2.0	NCBI SRA (STAR 1-pass)	21127	5272632
Ovis_aries	Sheep	ARS-UI_Ramb_v3.0	NCBI SRA (STAR 1-pass)	11035	4348962
Sus_scrofa	Pig	Sscrofa11.1	NCBI SRA (STAR 1-pass)	22396	5889021
Rattus_norvegicus	Rat	GRCr8	NCBI SRA (STAR 1-pass)	47680	6449908
Total	NA	NA	NA	314745	67493026
